# Working memory impairments in Neurofibromatosis Type 1 are explained by disrupted functional connectivity and network controllability

**DOI:** 10.1101/2025.04.10.648210

**Authors:** Marta Czime Litwińczuk, Nelson J Trujillo-Barreto, Jeyoung Jung, Yuping Yang, Shruti Garg, Caroline Lea-Carnall

## Abstract

Neurofibromatosis type 1 (NF1) is a rare, monogenic condition associated with impairments in working memory processing. However, it is unknown to what extent these impairments are explained by disrupted connectivity and state transitions of the functional brain networks. This study characterised task-state functional connectivity (FC) and network controllability during working memory in NF1 and investigated whether altered controllability distinguished NF1 from neurotypical controls and related to individual differences in working memory performance. We analysed functional MRI data from 53 NF1 adolescents and 36 age-matched neurotypical controls performing a verbal N-back task. Compared to controls, NF1 participants showed reduced FC within frontoparietal network (particularly between the left prefrontal cortex and left intraparietal sulcus), reduced FC between default and limbic networks, and increased FC between control and somatomotor regions. Network controllability analysis revealed increased average controllability but reduced modal controllability and activation energy in prefrontal, parietal, temporal and retrosplenial regions in NF1, indicating that in NF1 these regions have enhanced capacity to drive the network toward easy-to-reach states and are readily activated within the current network organisation. The opposite pattern of reduced average controllability but increased modal controllability and activation energy were observed in somatosensory, auditory, extrastriate and temporal-parietal regions, suggesting enhanced capacity of these regions to drive the network towards difficult-to-reach states. These changes accurately predicted NF1 status, with an area under the ROC curve exceeding 80% across all controllability models. Furthermore, average controllability accurately predicted working memory performance in the NF1 group, generalising to out-of-sample data. In particular, left and right lateral ventral prefrontal cortex, left superior parietal lobule, left intraparietal sulcus consistently emerged as predictors of working memory performance across all measures. By demonstrating that altered regional network controllability in NF1 predicts working memory performance, this study provides a novel mechanistic account of the functional network alterations underlying cognitive difficulties in NF1 and establishes a framework for evaluating future therapeutic interventions through their effects on functional brain network control.
