## Supplementary Material Table 1 for "Working memory impairments in Neurofibromatosis Type 1 are explained by disrupted functional connectivity and network controllability"

### Sheet: Results
Network_Name	ROI_Index	Full_Label	MNI_Coordinates_1	MNI_Coordinates_2	MNI_Coordinates_3	NF1_Mean	NF1_SD	Control_Mean	Control_SD	T_Value	P_Value
Central Visual	159	RH_VisCent_ExStr_8	18	-97	15	1.2	0.13	1.27	0.18	-2.36	0.023
Central Visual	155	RH_VisCent_ExStr_5	7	-88	-9	1.24	0.2	1.16	0.12	2.03	0.041
Default Mode A	119	LH_DefaultA_PFCm_1	-6	36	-10	1.22	0.15	1.14	0.08	2.76	0.006
Default Mode A	112	LH_DefaultA_PFCd_1	-23	32	43	1.16	0.12	1.11	0.09	2.31	0.021
Default Mode B	123	LH_DefaultB_Temp_2	-58	-8	-21	1.18	0.17	1.12	0.09	2.06	0.039
Default Mode B	133	LH_DefaultB_PFCl_1	-39	19	50	1.12	0.11	1.07	0.07	1.96	0.048
Default Mode C	291	RH_DefaultC_Rsp_1	10	-51	10	1.26	0.17	1.15	0.12	3.25	0.001
Dorsal Attention A	53	LH_DorsAttnA_SPL_2	-26	-69	39	1.18	0.14	1.09	0.07	3.24	0.001
Dorsal Attention A	54	LH_DorsAttnA_SPL_3	-17	-72	55	1.16	0.12	1.11	0.12	2.05	0.043
Dorsal Attention B	63	LH_DorsAttnB_FEF_2	-22	5	64	1.22	0.14	1.16	0.11	2.01	0.047
Executive Control A	92	LH_ContA_IPS_3	-29	-58	49	1.17	0.13	1.11	0.1	2.51	0.013
Executive Control A	245	RH_ContA_Temp_1	60	-53	-4	1.22	0.17	1.14	0.14	2.3	0.022
Executive Control B	255	RH_ContB_Temp_1	62	-33	-17	1.16	0.12	1.11	0.1	2.37	0.018
Executive Control B	262	RH_ContB_PFClv_1	30	43	-14	1.19	0.14	1.13	0.12	2.23	0.029
Executive Control B	260	RH_ContB_PFCld_2	43	15	47	1.13	0.17	1.07	0.05	2.17	0.026
Executive Control B	104	LH_ContB_PFClv_1	-42	49	-6	1.19	0.16	1.12	0.14	2.03	0.043
Executive Control B	264	RH_ContB_PFClv_3	42	51	-7	1.19	0.17	1.14	0.1	1.96	0.05
Executive Control B	258	RH_ContB_IPL_3	41	-55	48	1.1	0.09	1.07	0.06	1.95	0.05
Executive Control C	268	RH_ContC_pCun_2	7	-50	44	1.24	0.14	1.17	0.15	2.51	0.013
Executive Control C	108	LH_ContC_pCun_2	-9	-77	44	1.19	0.14	1.14	0.11	2.09	0.042
Limbic B	80	LH_LimbicB_OFC_1	-24	22	-20	1.24	0.15	1.14	0.14	3.26	0.001
Limbic B	235	RH_LimbicB_OFC_2	26	22	-20	1.22	0.16	1.14	0.13	2.36	0.02
Somatomotor B	192	RH_SomMotB_S2_5	55	-14	15	1.13	0.1	1.19	0.16	-2.21	0.031
Somatomotor B	186	RH_SomMotB_Aud_1	53	-10	3	1.13	0.1	1.18	0.13	-2.11	0.038
Subcortical	320	RH_subcortical_ThalVPL_130	0	0	0	1.27	0.21	1.17	0.12	2.63	0.009
Temporal Parietal	150	LH_TempPar_5	-55	-53	12	1.13	0.09	1.24	0.16	-4.19	0
Temporal Parietal	149	LH_TempPar_4	-56	-44	9	1.18	0.13	1.28	0.2	-2.88	0.005
Temporal Parietal	148	LH_TempPar_3	-60	-28	2	1.19	0.13	1.29	0.2	-2.68	0.007
Ventral Attention A	65	LH_SalVentAttnA_ParOper_2	-59	-30	24	1.15	0.14	1.09	0.06	2.53	0.01
Ventral Attention B	228	RH_SalVentAttnB_PFCl_1	35	45	27	1.16	0.13	1.11	0.09	1.99	0.049
