## Supplementary Material Table 2 for "Working memory impairments in Neurofibromatosis Type 1 are explained by disrupted functional connectivity and network controllability"

### Sheet: Results
Network_Name	ROI_Index	Full_Label	MNI_Coordinates_1	MNI_Coordinates_2	MNI_Coordinates_3	NF1_Mean	NF1_SD	Control_Mean	Control_SD	T_Value	P_Value
Central Visual	159	RH_VisCent_ExStr_8	18	-97	15	0.85	0.09	0.8	0.1	2.3	0.022
Central Visual	155	RH_VisCent_ExStr_5	7	-88	-9	0.83	0.11	0.88	0.08	-2.02	0.044
Default Mode A	119	LH_DefaultA_PFCm_1	-6	36	-10	0.84	0.09	0.89	0.06	-2.76	0.005
Default Mode A	112	LH_DefaultA_PFCd_1	-23	32	43	0.87	0.08	0.91	0.07	-2.42	0.017
Default Mode B	123	LH_DefaultB_Temp_2	-58	-8	-21	0.86	0.1	0.9	0.07	-2.11	0.038
Default Mode B	128	LH_DefaultB_PFCd_1	-18	62	19	0.91	0.07	0.87	0.09	2.06	0.046
Default Mode C	291	RH_DefaultC_Rsp_1	10	-51	10	0.81	0.1	0.88	0.08	-3.58	0.001
Default Mode C	141	LH_DefaultC_Rsp_1	-11	-51	6	0.81	0.11	0.86	0.1	-2.04	0.043
Dorsal Attention A	53	LH_DorsAttnA_SPL_2	-26	-69	39	0.87	0.09	0.92	0.06	-3.31	0.001
Dorsal Attention A	54	LH_DorsAttnA_SPL_3	-17	-72	55	0.87	0.08	0.91	0.08	-2.3	0.023
Dorsal Attention A	49	LH_DorsAttnA_TempOcc_2	-48	-50	-19	0.85	0.09	0.9	0.1	-2.28	0.024
Executive Control A	92	LH_ContA_IPS_3	-29	-58	49	0.87	0.09	0.92	0.07	-2.67	0.008
Executive Control A	245	RH_ContA_Temp_1	60	-53	-4	0.84	0.1	0.89	0.09	-2.57	0.012
Executive Control B	255	RH_ContB_Temp_1	62	-33	-17	0.88	0.08	0.92	0.08	-2.48	0.014
Executive Control B	262	RH_ContB_PFClv_1	30	43	-14	0.86	0.09	0.9	0.09	-2.37	0.019
Executive Control B	104	LH_ContB_PFClv_1	-42	49	-6	0.86	0.1	0.91	0.09	-2.24	0.028
Executive Control B	260	RH_ContB_PFCld_2	43	15	47	0.9	0.1	0.94	0.04	-2.2	0.029
Executive Control B	101	LH_ContB_Temp_1	-61	-34	-18	0.89	0.08	0.92	0.07	-1.98	0.047
Executive Control C	268	RH_ContC_pCun_2	7	-50	44	0.82	0.09	0.87	0.09	-2.83	0.006
Executive Control C	108	LH_ContC_pCun_2	-9	-77	44	0.85	0.09	0.89	0.07	-2.15	0.034
Limbic B	80	LH_LimbicB_OFC_1	-24	22	-20	0.82	0.09	0.9	0.1	-3.69	0.001
Limbic B	235	RH_LimbicB_OFC_2	26	22	-20	0.84	0.09	0.89	0.09	-2.59	0.01
Somatomotor B	192	RH_SomMotB_S2_5	55	-14	15	0.89	0.07	0.85	0.1	2.16	0.034
Somatomotor B	186	RH_SomMotB_Aud_1	53	-10	3	0.9	0.07	0.86	0.08	2.15	0.033
Subcortical	320	RH_subcortical_ThalVPL_130	0	0	0	0.81	0.12	0.87	0.08	-2.59	0.01
Subcortical	325	LH_subcortical_ThalMDm_135	0	0	0	0.81	0.11	0.86	0.1	-2.01	0.046
Temporal Parietal	150	LH_TempPar_5	-55	-53	12	0.9	0.07	0.82	0.1	4.25	0
Temporal Parietal	149	LH_TempPar_4	-56	-44	9	0.87	0.09	0.8	0.12	2.82	0.005
Temporal Parietal	148	LH_TempPar_3	-60	-28	2	0.85	0.09	0.8	0.11	2.58	0.01
Ventral Attention A	65	LH_SalVentAttnA_ParOper_2	-59	-30	24	0.88	0.09	0.92	0.05	-2.47	0.016
Ventral Attention B	228	RH_SalVentAttnB_PFCl_1	35	45	27	0.87	0.09	0.91	0.06	-2.07	0.038
