## Supplementary Material Table 3 for "Working memory impairments in Neurofibromatosis Type 1 are explained by disrupted functional connectivity and network controllability"

### Sheet: Results
Network_Name	ROI_Index	Full_Label	MNI_Coordinates_1	MNI_Coordinates_2	MNI_Coordinates_3	NF1_Mean	NF1_SD	Control_Mean	Control_SD	T_Value	P_Value
Central Visual	159	RH_VisCent_ExStr_8	18	-97	15	0.89	0.09	0.85	0.09	2.11	0.038
Default Mode A	112	LH_DefaultA_PFCd_1	-23	32	43	0.91	0.08	0.96	0.09	-2.67	0.008
Default Mode A	119	LH_DefaultA_PFCm_1	-6	36	-10	0.88	0.09	0.92	0.08	-2.35	0.022
Default Mode B	128	LH_DefaultB_PFCd_1	-18	62	19	0.95	0.09	0.91	0.09	2.28	0.026
Default Mode B	123	LH_DefaultB_Temp_2	-58	-8	-21	0.9	0.09	0.94	0.08	-2.11	0.04
Default Mode C	291	RH_DefaultC_Rsp_1	10	-51	10	0.85	0.08	0.92	0.08	-3.91	0
Default Mode C	141	LH_DefaultC_Rsp_1	-11	-51	6	0.85	0.08	0.9	0.1	-2.53	0.014
Default Mode C	142	LH_DefaultC_Rsp_2	-13	-61	18	0.86	0.08	0.9	0.09	-2.05	0.047
Dorsal Attention A	53	LH_DorsAttnA_SPL_2	-26	-69	39	0.91	0.1	0.97	0.07	-3.19	0.002
Dorsal Attention A	49	LH_DorsAttnA_TempOcc_2	-48	-50	-19	0.89	0.09	0.94	0.1	-2.87	0.005
Dorsal Attention A	54	LH_DorsAttnA_SPL_3	-17	-72	55	0.91	0.09	0.96	0.09	-2.71	0.008
Dorsal Attention A	48	LH_DorsAttnA_TempOcc_1	-33	-41	-21	0.88	0.09	0.93	0.1	-2.46	0.016
Executive Control A	245	RH_ContA_Temp_1	60	-53	-4	0.88	0.09	0.94	0.1	-3.04	0.003
Executive Control A	92	LH_ContA_IPS_3	-29	-58	49	0.91	0.09	0.96	0.09	-2.99	0.003
Executive Control A	89	LH_ContA_Temp_1	-60	-52	-9	0.91	0.1	0.95	0.1	-2.05	0.043
Executive Control A	90	LH_ContA_IPS_1	-33	-66	48	0.96	0.09	1	0.09	-1.95	0.05
Executive Control B	255	RH_ContB_Temp_1	62	-33	-17	0.91	0.09	0.97	0.1	-2.89	0.004
Executive Control B	104	LH_ContB_PFClv_1	-42	49	-6	0.9	0.1	0.96	0.1	-2.65	0.01
Executive Control B	101	LH_ContB_Temp_1	-61	-34	-18	0.92	0.08	0.97	0.1	-2.55	0.013
Executive Control B	262	RH_ContB_PFClv_1	30	43	-14	0.9	0.1	0.95	0.1	-2.48	0.015
Executive Control C	268	RH_ContC_pCun_2	7	-50	44	0.86	0.08	0.91	0.09	-3.01	0.003
Executive Control C	108	LH_ContC_pCun_2	-9	-77	44	0.89	0.09	0.93	0.08	-2.09	0.04
Limbic A	243	RH_LimbicA_TempPole_5	42	-21	-28	0.86	0.07	0.9	0.1	-2.07	0.044
Limbic B	80	LH_LimbicB_OFC_1	-24	22	-20	0.86	0.08	0.95	0.11	-4.42	0
Limbic B	235	RH_LimbicB_OFC_2	26	22	-20	0.88	0.1	0.94	0.1	-2.69	0.009
Somatomotor B	186	RH_SomMotB_Aud_1	53	-10	3	0.94	0.09	0.89	0.08	2.31	0.022
Somatomotor B	192	RH_SomMotB_S2_5	55	-14	15	0.94	0.09	0.89	0.1	1.99	0.047
Subcortical	320	RH_subcortical_ThalVPL_130	0	0	0	0.86	0.1	0.91	0.09	-2.56	0.013
Subcortical	325	LH_subcortical_ThalMDm_135	0	0	0	0.85	0.09	0.9	0.1	-2.18	0.031
Subcortical	333	LH_subcortical_ThalPuA_143	0	0	0	0.87	0.1	0.82	0.08	2.08	0.043
Subcortical	322	RH_subcortical_ThalIL_132	0	0	0	0.83	0.08	0.87	0.1	-2.06	0.043
Subcortical	304	RH_subcortical_Amygdala_46	0	0	0	0.83	0.06	0.87	0.09	-2.03	0.044
Temporal Parietal	150	LH_TempPar_5	-55	-53	12	0.94	0.08	0.86	0.09	3.93	0
Temporal Parietal	148	LH_TempPar_3	-60	-28	2	0.89	0.09	0.84	0.09	2.43	0.018
Temporal Parietal	149	LH_TempPar_4	-56	-44	9	0.9	0.09	0.85	0.11	2.3	0.025
